# Riboflow: using deep learning to classify riboswitches with ~99% accuracy

**DOI:** 10.1101/868695

**Authors:** Keshav Aditya R. Premkumar, Ramit Bharanikumar, Ashok Palaniappan

## Abstract

Riboswitches are cis-regulatory genetic elements that use an aptamer to control gene expression. Specificity to cognate ligand and diversity of such ligands have expanded the functional repetoire of riboswitches to mediate mounting apt responses to sudden metabolic demands and signal changes in environmental conditions. Given their critical role in microbial life, and novel uses in synthetic biology, riboswitch characterisation remains a challenging computational problem. Here we have addressed the issue with advanced deep learning frameworks, namely convolutional neural networks (CNN), and bidirectional recurrent neural networks (RNN) with Long Short-Term Memory (LSTM). Using a comprehensive dataset of 32 ligand classes and a stratified train-validate-test approach, we demonstrated the superior performance of both the deep models (CNN and RNN) relative to other conventional machine learning classifiers on all key performance metrics, including the ROC curve analysis. In particular, the bidirectional LSTM RNN emerged as the best-performing learning method for identifying the ligand-specificity of riboswitches with an accuracy > 0.99 and macro-averaged F-score of 0.96. A dynamic update functionality is inbuilt to account for the discovery of new riboswitches and extend the predictive modelling to any number of new additional classes. Our work would be valuable in the design and assembly of genetic circuits and the development of the next generation of antibiotics. The software is freely available as a Python package and standalone resource for wide use in genome annotation and biotechnology workflows.

**Availability:** PyPi package: riboflow @ https://pypi.org/project/riboflow

Repository with Standalone suite of tools: https://github.com/RiboswitchClassifier

Language: Python 3.6 with `numpy, keras`, and `tensorflow` libraries.

Licence: MIT
