## Supplementary for "Riboflow: using deep learning to classify riboswitches with ~99% accuracy": Table S2.xlsx

### Sheet: AdaBoost
AdaBoostClassifierModel
Class	precision	recall	f1-score	support
1	0.46	0.6	0.52	445
2	0.14	0.07	0.09	61
3	0.38	0.34	0.36	152
4	0.45	0.64	0.53	1204
5	0.22	0.44	0.29	81
6	0.21	0.17	0.19	72
7	0.59	0.36	0.44	577
8	0.48	0.51	0.49	1388
9	0.18	0.14	0.16	112
10	0.54	0.64	0.58	22
11	0	0	0	17
12	0.43	0.76	0.55	46
13	0.68	0.49	0.57	186
14	0.57	0.67	0.61	254
15	0.32	0.07	0.11	92
16	0.67	0.38	0.49	81
17	0.73	0.44	0.55	61
18	0.45	0.19	0.26	27
19	0.26	0.11	0.16	98
20	0.46	0.55	0.51	220
21	0.5	0.47	0.48	17
22	0	0	0	21
23	0.4	0.24	0.3	377
24	0.08	0.01	0.02	118
25	0.18	0.33	0.24	18
26	0.4	0.51	0.45	80
27	0.48	0.5	0.49	20
28	0.25	0.04	0.06	83
29	0.64	0.71	0.67	45
30	0.52	0.58	0.55	388
31	1	0.12	0.21	59
32	0.71	0.36	0.47	76
Micro-Avg	0.47	0.47	0.47	6498
Macro-Avg	0.42	0.36	0.36	6498
Weighted-Avg	0.46	0.47	0.45	6498
Accuracy on Train Set
0.464558
Accuracy on Test Set
0.465528

### Sheet: GNB
GaussianNBModel
Class	precision	recall	f1-score	support
1	0.44	0.53	0.49	445
2	0	0	0	61
3	0.23	0.24	0.24	152
4	0.59	0.25	0.35	1204
5	0.27	0.59	0.37	81
6	0.28	0.15	0.2	72
7	0.45	0.54	0.49	577
8	0.53	0.17	0.26	1388
9	0.11	0.14	0.12	112
10	0.47	0.64	0.54	22
11	0	0	0	17
12	0.66	0.72	0.69	46
13	0.66	0.42	0.52	186
14	0.39	0.83	0.53	254
15	0.13	0.11	0.12	92
16	0.51	0.69	0.59	81
17	0.7	0.61	0.65	61
18	0.48	0.89	0.62	27
19	0.23	0.26	0.24	98
20	0.29	0.65	0.4	220
21	0.81	0.76	0.79	17
22	0.06	0.57	0.11	21
23	0.27	0.18	0.22	377
24	0.12	0.81	0.21	118
25	0.07	0.61	0.12	18
26	0.37	0.33	0.35	80
27	0.71	0.5	0.59	20
28	0.5	0.08	0.14	83
29	0.6	0.82	0.69	45
30	0.51	0.51	0.51	388
31	0.42	0.42	0.42	59
32	0.53	0.68	0.6	76
Micro-Avg	0.37	0.37	0.37	6498
Macro-Avg	0.39	0.46	0.38	6498
Weighted	0.46	0.37	0.36	6498
Accuracy on Train Set
0.377563
Accuracy on Test Set
0.368113

### Sheet: kNN
KNeighborsClassifierModel
Class	precision	recall	f1-score	support
1	0.84	0.71	0.77	445
2	0.78	0.11	0.2	61
3	0.79	0.39	0.53	152
4	0.67	0.67	0.67	1204
5	0.8	0.41	0.54	81
6	0.69	0.4	0.51	72
7	0.67	0.67	0.67	577
8	0.58	0.81	0.67	1388
9	0.54	0.24	0.33	112
10	0.89	0.36	0.52	22
11	0	0	0	17
12	0.93	0.61	0.74	46
13	0.92	0.52	0.66	186
14	0.82	0.77	0.79	254
15	0.48	0.33	0.39	92
16	0.95	0.78	0.86	81
17	0.86	0.93	0.9	61
18	0.88	0.81	0.85	27
19	0.59	0.64	0.62	98
20	0.67	0.66	0.66	220
21	0.92	0.65	0.76	17
22	1	0.43	0.6	21
23	0.62	0.67	0.64	377
24	0.7	0.68	0.69	118
25	0.83	0.28	0.42	18
26	0.71	0.55	0.62	80
27	0.78	0.35	0.48	20
28	0.64	0.35	0.45	83
29	0.92	0.8	0.86	45
30	0.66	0.78	0.72	388
31	0.93	0.44	0.6	59
32	0.8	0.63	0.71	76
Micro-Avg	0.67	0.67	0.67	6498
Macro-Avg	0.75	0.55	0.61	6498
Weighted	0.69	0.67	0.66	6498
Accuracy on Train Set
1
Accuracy on Test Set
0.669283

### Sheet: DT
DecisionTreeClassifierModel
Class	precision	recall	f1-score	support
1	0.59	0.58	0.58	445
2	0.21	0.07	0.1	61
3	0.42	0.29	0.34	152
4	0.54	0.63	0.58	1204
5	0.56	0.36	0.44	81
6	0.3	0.15	0.2	72
7	0.55	0.5	0.52	577
8	0.51	0.66	0.57	1388
9	0.25	0.12	0.16	112
10	0.44	0.36	0.4	22
11	0	0	0	17
12	0.56	0.5	0.53	46
13	0.63	0.52	0.57	186
14	0.68	0.61	0.64	254
15	0.34	0.18	0.24	92
16	0.83	0.62	0.71	81
17	0.75	0.66	0.7	61
18	0.75	0.56	0.64	27
19	0.4	0.34	0.37	98
20	0.61	0.54	0.57	220
21	0.43	0.35	0.39	17
22	1	0.19	0.32	21
23	0.46	0.45	0.46	377
24	0.6	0.53	0.56	118
25	0.17	0.06	0.08	18
26	0.44	0.44	0.44	80
27	0	0	0	20
28	0.33	0.13	0.19	83
29	0.78	0.78	0.78	45
30	0.61	0.63	0.62	388
31	0.5	0.24	0.32	59
32	0.55	0.38	0.45	76
Micro-Avg	0.54	0.54	0.54	6498
Macro-Avg	0.49	0.39	0.42	6498
Weighted	0.53	0.54	0.53	6498
Accuracy on Train Set
0.665413
Accuracy on Test Set
0.537242

### Sheet: RF
RandomForestClassifierModel
Class	precision	recall	f1-score	support
1	0.79	0.78	0.79	445
2	0.8	0.07	0.12	61
3	0.79	0.4	0.53	152
4	0.65	0.8	0.72	1204
5	0.82	0.65	0.73	81
6	0.94	0.4	0.56	72
7	0.73	0.67	0.7	577
8	0.64	0.82	0.72	1388
9	0.9	0.17	0.29	112
10	0.93	0.64	0.76	22
11	1	0.06	0.11	17
12	0.85	0.74	0.79	46
13	0.89	0.72	0.8	186
14	0.74	0.84	0.78	254
15	0.77	0.29	0.43	92
16	0.87	0.8	0.83	81
17	1	0.87	0.93	61
18	1	0.93	0.96	27
19	0.94	0.52	0.67	98
20	0.69	0.67	0.68	220
21	1	0.71	0.83	17
22	1	0.29	0.44	21
23	0.71	0.63	0.67	377
24	0.89	0.64	0.74	118
25	1	0.39	0.56	18
26	0.83	0.65	0.73	80
27	1	0.2	0.33	20
28	0.91	0.25	0.4	83
29	0.93	0.91	0.92	45
30	0.72	0.79	0.75	388
31	0.88	0.49	0.63	59
32	0.83	0.71	0.77	76
Micro-Avg	0.71	0.71	0.71	6498
Macro-Avg	0.86	0.58	0.65	6498
Weighted	0.73	0.71	0.7	6498
Accuracy on Train Set
1
Accuracy on Test Set
0.710372

### Sheet: MLP
MLPClassifierModel
Class	precision	recall	f1-score	support
1	0.79	0.81	0.8	445
2	0.45	0.08	0.14	61
3	0.73	0.59	0.65	152
4	0.72	0.77	0.74	1204
5	0.82	0.67	0.73	81
6	0.6	0.43	0.5	72
7	0.78	0.75	0.76	577
8	0.71	0.79	0.75	1388
9	0.6	0.41	0.49	112
10	0.79	0.68	0.73	22
11	0.5	0.12	0.19	17
12	0.89	0.89	0.89	46
13	0.78	0.77	0.78	186
14	0.76	0.8	0.78	254
15	0.58	0.46	0.51	92
16	0.88	0.84	0.86	81
17	0.91	0.87	0.89	61
18	0.88	0.81	0.85	27
19	0.76	0.63	0.69	98
20	0.68	0.68	0.68	220
21	1	0.82	0.9	17
22	0.6	0.43	0.5	21
23	0.71	0.72	0.71	377
24	0.8	0.76	0.78	118
25	0.94	0.94	0.94	18
26	0.74	0.66	0.7	80
27	0.65	0.55	0.59	20
28	0.57	0.52	0.54	83
29	0.89	0.93	0.91	45
30	0.78	0.82	0.8	388
31	0.81	0.59	0.69	59
32	0.79	0.79	0.79	76
Micro-Avg	0.74	0.74	0.74	6498
Macro-Avg	0.75	0.67	0.7	6498
Weighted	0.74	0.74	0.73	6498
Accuracy on Train Set
0.757828
Accuracy on Test Set
0.738843

### Sheet: CNN
CNN_classifier
Class	precision	recall	f1-score	support
1	0.97	0.96	0.96	445
2	1	0.93	0.97	61
3	0.99	0.99	0.99	152
4	0.98	0.98	0.98	1204
5	0.98	0.98	0.98	81
6	0.95	0.85	0.9	72
7	0.92	0.98	0.95	577
8	0.93	0.98	0.96	1388
9	0.99	0.95	0.97	112
10	1	1	1	22
11	1	0.24	0.38	17
12	0.98	0.98	0.98	46
13	0.97	0.97	0.97	186
14	1	0.98	0.99	254
15	1	0.92	0.96	92
16	1	0.93	0.96	81
17	1	0.98	0.99	61
18	1	1	1	27
19	0.99	0.96	0.97	98
20	0.99	0.96	0.98	220
21	1	0.94	0.97	17
22	1	0.52	0.69	21
23	0.98	0.97	0.97	377
24	0.97	0.98	0.98	118
25	1	0.72	0.84	18
26	0.98	0.62	0.76	80
27	1	1	1	20
28	0.99	0.99	0.99	83
29	0.98	1	0.99	45
30	0.99	0.98	0.99	388
31	1	0.85	0.92	59
32	1	0.99	0.99	76
Micro-Avg	0.96	0.96	0.96	6498
Macro-Avg	0.98	0.91	0.93	6498
Weighted	0.97	0.96	0.96	6498
Accuracy on train set
0.973561
Accuracy on Test Set
0.969991

### Sheet: RNN
RNN_classifier
Class	precision	recall	f1-score	support
1	0.99	1	0.99	445
2	0.92	1	0.96	61
3	1	1	1	152
4	1	0.99	0.99	1204
5	1	0.95	0.97	81
6	0.86	0.93	0.89	72
7	1	1	1	577
8	0.99	0.99	0.99	1388
9	0.99	1	1	112
10	1	0.95	0.98	22
11	0.77	0.59	0.67	17
12	1	1	1	46
13	0.98	0.99	0.99	186
14	1	0.99	0.99	254
15	0.97	0.99	0.98	92
16	0.99	0.98	0.98	81
17	0.98	1	0.99	61
18	1	1	1	27
19	0.94	0.98	0.96	98
20	0.99	0.96	0.97	220
21	1	1	1	17
22	1	0.71	0.83	21
23	1	0.99	1	377
24	0.98	0.98	0.98	118
25	1	0.94	0.97	18
26	0.86	0.94	0.9	80
27	0.86	0.9	0.88	20
28	1	1	1	83
29	1	1	1	45
30	1	0.99	0.99	388
31	0.95	1	0.98	59
32	1	0.99	0.99	76
Micro-Avg	0.99	0.99	0.99	6498
Macro-Avg	0.97	0.96	0.96	6498
Weighted	0.99	0.99	0.99	6498
Accuracy on train set
0.996819
Accuracy on Test Set
0.990766
