## Supplementary for "Riboflow: using deep learning to classify riboswitches with ~99% accuracy": Table S3.csv

Class	DecisionTree	GaussianNB	Kneighbors	AdaBoost	RandomForest	MLP	CNN	RNN
1	0.85	0.88	0.94	0.92	0.98	0.98	1.0	1.0
2	0.58	0.72	0.69	0.82	0.91	0.88	1.0	1.0
3	0.77	0.83	0.88	0.91	0.98	0.98	1.0	1.0
4	0.83	0.78	0.9	0.76	0.94	0.95	1.0	1.0
5	0.8	0.95	0.88	0.96	0.99	0.99	1.0	1.0
6	0.79	0.82	0.82	0.91	0.96	0.96	1.0	1.0
7	0.83	0.84	0.92	0.9	0.96	0.97	1.0	1.0
8	0.8	0.65	0.9	0.71	0.93	0.94	1.0	1.0
9	0.75	0.8	0.78	0.8	0.94	0.96	1.0	1.0
10	0.87	0.95	0.82	0.98	0.99	1.0	1.0	1.0
11	0.55	0.73	0.61	0.83	0.9	0.92	1.0	1.0
12	0.84	0.98	0.9	0.99	1.0	1.0	1.0	1.0
13	0.88	0.93	0.9	0.97	0.99	0.99	0.98	1.0
14	0.91	0.96	0.96	0.97	0.99	0.99	1.0	1.0
15	0.76	0.83	0.81	0.89	0.96	0.97	1.0	1.0
16	0.9	0.96	0.93	0.98	0.99	0.99	1.0	1.0
17	0.93	0.97	0.99	0.94	1.0	1.0	1.0	1.0
18	0.88	1.0	0.96	1.0	1.0	1.0	1.0	1.0
19	0.84	0.87	0.94	0.93	0.99	0.99	1.0	1.0
20	0.88	0.91	0.92	0.94	0.98	0.98	1.0	1.0
21	0.76	0.99	0.91	0.99	1.0	1.0	1.0	1.0
22	0.92	0.91	0.78	0.93	0.96	0.97	1.0	1.0
23	0.81	0.76	0.93	0.85	0.96	0.97	1.0	1.0
24	0.88	0.94	0.94	0.94	0.98	0.99	0.99	1.0
25	0.6	0.97	0.86	0.97	1.0	1.0	1.0	1.0
26	0.85	0.91	0.94	0.95	0.99	0.99	1.0	1.0
27	0.71	0.96	0.82	0.92	0.98	1.0	1.0	1.0
28	0.76	0.83	0.79	0.88	0.95	0.96	1.0	1.0
29	0.95	1.0	0.97	1.0	1.0	1.0	1.0	1.0
30	0.9	0.91	0.96	0.92	0.98	0.98	1.0	1.0
31	0.83	0.9	0.87	0.94	0.98	1.0	1.0	1.0
32	0.84	0.97	0.92	0.98	0.99	1.0	1.0	1.0
Micro-Avg	0.88	0.9	0.94	0.89	0.98	0.99	1.0	1.0
Macro-Avg	0.81	0.89	0.88	0.92	0.97	0.98	1.0	1.0
